# The loci of behavioral evolution: evidence that *Fas2* and *tilB* underlie differences in pupation site choice behavior between *Drosophila melanogaster* and *D. simulans*

**DOI:** 10.1101/494013

**Authors:** Alison Pischedda, Michael P. Shahandeh, Thomas L. Turner

## Abstract

The recent boom in genotype-phenotype studies has led to a greater understanding of the genetic architecture of a variety of traits. Among these traits, however, behaviors are still lacking, perhaps because they are complex and environmentally sensitive phenotypes, making them difficult to measure reliably for association studies. Here, we aim to fill this gap in knowledge with the results of a genetic screen for a complex behavioral difference, pupation site choice, between *Drosophila melanogaster* and *D. simulans*. In this study, we demonstrate a significant contribution of the X chromosome to the difference in pupation site choice behavior between these species. Using a panel of X-chromosome deletions, we screened the majority of the X chromosome for causal loci, and identified two regions that explain a large proportion of the X-effect. We then used gene disruptions and RNAi to demonstrate the substantial effects of a single gene within each region: *Fas2* and *tilB*. Finally, we show that differences in *tilB* expression correlate with the differences in pupation site choice behavior between species. Our results suggest that even complex, environmentally sensitive behaviors may evolve through changes to loci with large phenotypic effects.
