## Supplemental Tables S1-S6 for "The loci of behavioral evolution: evidence that *Fas2* and *tilB* underlie differences in pupation site choice behavior between *Drosophila melanogaster* and *D. simulans*"

### Sheet: Table S1
Table S1.	Strains used to characterize pupation behavior in D. melanogaster and D. simulans.
With the exception of LHM, the D. melanogaster (mel) lines were the founders of the Drosophila Synthetic Population
Resource (flyrils.org). The D. simulans (sim) lines were obtained from the National Drosophila Species Stock Center.
Species	Strain name	Collection location	Collection year	Stock #
mel	KSA2	Koriba Dam, Zimbabwe	1963	provided by Stuart Macdonald
mel	VAG1	Athens, Greece	1965	provided by Stuart Macdonald
mel	Wild5B	Red Top Mountain, Georgia, USA	1966	provided by Stuart Macdonald
mel	T.7	Ken-Ting, Taiwan	1968	provided by Stuart Macdonald
mel	BER1	Bermuda	1954	provided by Stuart Macdonald
mel	CA1	Capetown, SA	1954	provided by Stuart Macdonald
mel	QI2	Israel	1954	provided by Stuart Macdonald
mel	RVC3	Riverside, California, USA	1963	provided by Stuart Macdonald
mel	T.1	Ica, Peru	1956	provided by Stuart Macdonald
mel	T.4	Kuala Lumpur, Malaysia	1962	provided by Stuart Macdonald
mel	LHM	Modesto, California, USA	1991	provided by William Rice
sim	Mal261	Lujeri, Malawi	2009	14021-0251.261
sim	Gre181	Crete Island, Greece	2002	14021-0251.181
sim	Geo288	Athens, Georgia, USA	2009	14021-0251.288
sim	Aus004	Australia	1955	14021-0251.004
sim	Flo166	Isla Morada, Florida, USA	N/A	14021-0251.166
sim	SA169	South Africa	N/A	14021-0251.169
sim	Cal006	Nueva, California, USA	1961	14021-0251.006
sim	Per005	Lima, Peru	1956	14021-0251.005
sim	NG009	Gorak, New Guinea	1961	14021-0251.009
sim	Mex180	Oaxaca, Mexico	2002	14021-0251.180
sim	Guy001	Georgetown, Guyana	1956	14021-0251.001
sim	Lhr	Japan	1976	14021-0251.023

### Sheet: Table S2
Table S2.	X deficiencies used to map pupation behavior between D. melanogaster and D. simulans
All deficiencies were obtained from the Bloomington Drosophila Stock Center (BDSC). The median pupation index (PI) is listed for each deficiency.
Deficiencies with a PI > 1 indicate that more deficiency hybrids pupated on the food compared to balancer hybrids. Included are the uncorrected
p-values from 1-sample Wilcoxon tests for each deficiency against the predicted PI = 1, and against the grand mean for all deficiencies (PI = 0.88)
Uncorrected p-values that were significantly greater than 1 (or 0.88) are indicated in red, and those that remained significant after sequential
Bonferonni correction for multiple comparisons are highlighted in yellow, and denoted with asterisks (* = p<0.05, **= p<0.01, ***=p<0.001,
****= p<0.0001 after correcting for multiple comparisons). Potential deficiencies of interest that were selected for further investigation are also
highlighted in yellow. Only lines with a PI significantly >1 AND a PI significantly > 0.88 after adjusting for multiple comparisons were selected.
Name	BDSC Stock #	Observed Breakpoints	Median PI	PI uncorrected p-value
				Ho = 1	Ho = 0.88
Df(1)BSC843	27887	X:254968-255277;X:334685	0.868	0.6775	0.4868
Df(1)BSC530	25058	X:364350;X:623478-623577	1.236	0.0044	0.000186*
Df(1)ED6396	9052	X:493529;X:523630	0.706	0.0014	0.0583
Df(1)ED6443	9053	X:656023;X:1026707	0.823	0.053	0.3669
Df(1)ED404	8030	X:934942;X:1135445	0.75	0.0008	0.0534
Df(1)ED6521	9281	X:1135273;X:1353976	0.733	0.0484	0.2305
Df(1)Exel6227	7704	X:1322377;X:1478819	0.879	0.6226	0.7381
Df(1)BSC719	26571	X:1453730;X:1865709	1.067	0.1739	0.0079
Df(1)ED409	8950	X:2042227;X:2317631	0.774	0.0851	0.4684
Df(1)ED6574	9054	X:2184630;X:2387766	0.773	0.0003	0.0546
Df(1)ED11354	9345	X:2325942;X:2517801	0.689	0.0008	0.0116
Df(1)ED411	8031	X:2469859;X:2642686	1.105	0.0011	<0.0000001****
Df(1)ED6584	9348	X:2636213;X:2685435	0.859	0.0637	0.5958
Df(1)ED6630	8948	X:2685540;X:3036910	0.781	<0.0001	0.0084
Df(1)BSC531	25059	X:2913683-2913782;X:3672682	0.764	0.2579	0.6226
Df(1)ED6712	9169	X:3432535;X:3789615	0.75	0.0004	0.024
Df(1)BSC869	29992	X:3965724;X:4361560	1.316	0.000068**	0.0000001****
Df(1)ED6720	9055	X:4204351;X:4544753	1.158	0.0134	0.000063**
Df(1)ED6727	8956	X:4325174;X:4911061	1.008	0.4795	0.0437
Df(1)BSC533	25061	X:5282581-5282584;X:5428543	0.793	0.0366	0.4693
Df(1)Exel6234	7708	X:5428543;X:5516611	0.571	0.0707	0.1828
Df(1)Exel6235	7709	X:5516611;X:5593966	0.714	0.1387	0.4357
Df(1)BSC571	25114	X:5545559;X:5662787	0.882	0.7685	0.5749
Df(1)ED6802	8949	X:5679980;X:5965880	0.788	0.0008	0.0573
Df(1)ED418	8032	X:5901689;X:6279401	0.834	0.3138	0.6373
Df(1)ED6829	8947	X:5901976;X:6353095	0.774	<0.0001	0.0491
Df(1)Exel6239	7713	X:6344333;X:6516952-6538013	0.957	0.4078	0.0271
Df(1)Exel6240	7714	X:6543963;X:6669857-6669858	0.856	0.0258	0.7012
Df(1)BSC535	25063	X:6625450;X:6707019	1.077	0.1032	0.000171*
Df(1)BSC351	24375	X:6748387-6748403;X:6860753	0.806	0.5382	0.8244
Df(1)ED6878	9625	X:6759293;X:6862948	0.909	0.2122	0.6112
Df(1)BSC882	30587	X:6824174;X:7015408	0.667	0.0034	0.0323
Df(1)ED6906	8955	X:7195084;X:7405806	1.513	0.000136*	0.000003***
Df(1)BSC536	25064	X:7338653;X:7891613	1	0.5267	0.063
Df(1)BSC866	29989	X:8086993;X:8157322	0.733	0.2769	0.4212
Df(1)BSC662	26514	X:8116248;X:8489613	1.059	0.2496	0.0131
Df(1)BSC627	25702	X:8592285;X:8870119	0.805	0.0038	0.425
Df(1)ED6957	8033	X:8891795;X:9135037	0.85	0.3698	0.8801
Df(1)BSC537	25065	X:9081000;X:9500254	1.036	0.4749	0.0441
Df(1)BSC712	26564	X:9606595;X:10086426	0.858	0.5523	0.8879
Df(1)ED6989	9056	X:9686653;X:10070473	0.769	<0.0001	0.0258
Df(1)ED6991	37535	X:9686653;X:10211524	0.672	0.0012	0.0227
Df(1)ED7005	9153	X:10071922;X:10585431	0.842	0.3346	0.9908
Df(1)ED7010	9057	X:10546870;X:10629307	0.838	0.0038	0.3116
Df(1)BSC704	26556	X:10757708;X:10963972	0.913	0.498	0.4304
Df(1)BSC287	23672	X:11182121;X:11426241	1.066	0.2432	0.0075
Df(1)ED7067	9154	X:11390038;X:11600997	0.8	0.1838	0.7181
Df(1)BSC876	30581	X:11572211;X:11921286	0.938	0.5221	0.3168
Df(1)ED7147	9171	X:11714383;X:12004800	1	0.8603	0.1161
Df(1)ED7161	9217	X:12007087;X:12750866	0.582	0.0004	0.0108
Df(1)ED7170	8898	X:12752602;X:13277326	1.004	0.6373	0.0703
Df(1)BSC713	26565	X:13159870;X:13373704	0.889	0.8176	0.4951
Df(1)Exel6245	7718	X:13319873;X:13411644-13411645	0.833	0.4637	0.3289
Df(1)BSC854	27925	X:13641870;X:14155224	0.889	0.5046	0.5787
Df(1)ED7217	8952	X:13642083;X:13822321	0.895	0.0003	0.8139
Df(1)BSC705	26557	X:13986780;X:14440411	1.013	0.918	0.2198
Df(1)ED7229	9352	X:14222234;X:14653944	0.738	0.0438	0.1704
Df(1)ED7261	9218	X:14653809;X:14839412	0.786	0.0024	0.0386
Df(1)ED7265	9414	X:14826069;X:15007907	0.731	<0.0001	0.0005
Df(1)BSC310	24336	X:14842413;X:15089556	0.733	0.1297	0.8317
Df(1)ED7289	29732	X:15024777;X:15125750	0.785	0.0014	0.0296
Df(1)ED7294	8035	X:15175415;X:15450298	0.703	0.0002	0.004
Df(1)ED7331	9219	X:15450255;X:15813523	0.893	0.4359	0.2537
Df(1)ED7344	9220	X:15626447;X:15868141	0.713	0.0076	0.0648
Df(1)BSC758	26855	X:16005260;X:16367112	0.819	0.5497	0.814
Df(1)BSC761	26858	X:16463156;X:16593705	0.894	0.8078	0.4683
Df(1)BSC760	26857	X:16526332;X:16632102	1.06	0.8983	0.2455
Df(1)BSC582	25416	X:16680721;X:17091833	1.076	0.2068	0.0118
Df(1)ED7374	8954	X:16695187;X:17107632	1	0.9661	0.0324
Df(1)BSC583	25417	X:17162881;X:17631321	0.81	0.023	0.2935
Df(1)BSC643	25733	X:17291747;X:17907236	1.02	0.9066	0.3697
Df(1)BSC647	25737	X:17711469;X:18063175	0.909	0.1394	0.7685
Df(1)ED13478	29733	X:18085406;X:18102011	0.944	0.2201	0.2536
Df(1)BSC352	24376	X:18117467;X:18374885	1.053	0.0996	0.000488*
Df(1)BSC716	26568	X:18243732;X:18800267	1.032	0.2384	0.000889
Df(1)ED7424	9350	X:18657253;X:19298773	0.839	0.0663	0.5217
Df(1)ED7441	8951	X:19153633;X:19322107	0.892	0.0054	0.5597
Df(1)Exel7468	7768	X:19264512;X:19509637	0.84	0.0094	0.4205
Df(1)BSC275	23171	X:19496689;X:19580079	0.995	0.7656	0.0883
Df(1)BSC871	29994	X:19617601;X:19788713	0.857	0.3186	0.7911
Df(1)ED7620	9059	X:19637264;X:19887127	0.909	0.0111	0.3668
Df(1)BSC586	25420	X:19788713;X:20429928	0.863	0.0851	0.7417
Df(1)ED7635	9351	X:19887155;X:20165869	0.7	0.0443	0.2598
Df(1)BSC646	25736	X:20330405;X:20893536-20893581	0.737	0.0017	0.0395
Df(1)BSC626	25701	X:20657411-20657539;X:21329022	0.773	0.0305	0.3899
Df(1)BSC708	26560	X:21028296;X:21623866	0.9	0.1769	0.7285
Df(1)ED7664	9172	X:21123629;X:21374005	0.833	0.0045	0.341
Df(1)Exel6255	7723	X:21519203;X:22517665	1.368	0.000391*	0.0000008****
Df(1)BSC824	27585	X:22540084;X:22979403	0.87	0.2465	0.8015
Df(1)ED14021	9346	X:22559526;X:22880441	0.655	0.0066	0.0817

### Sheet: Table S3
Table S3A	The genes within the region uncovered by the overlap of DF(1)BSC869 and DF(1)ED6720
Listed in the table are physical position, strand, FlyBase ID, gene name, expression in larvae, expression in the larval nervous system, and known biological functions.
Chromosome	Feature	Start position	End position	Strand	FlyBase ID	Gene name	Exrpressed in larvae?	Expressed in N.S.?	Described?	Known biological function
X	gene	4132887	4206093	-	ID=FBgn0000635	Name=Fas2	Y	Y	Y	nervous system development
X	gene	4213025	4213421	+	ID=FBgn0262980	Name=CG43288	Y	N	N
X	gene	4216873	4217394	-	ID=FBgn0029696	Name=CG15571	N	N	N
X	gene	4218170	4223331	+	ID=FBgn0029697	Name=CG15570	N	N	N
X	gene	4241887	4242826	-	ID=FBgn0041252	Name=Femcoat	N	N	Y	eggshell chorion assembly
X	gene	4244095	4246139	-	ID=FBgn0052774	Name=Muc4B	Y	N	Y	eggshell chorion assembly
X	gene	4247313	4247785	+	ID=FBgn0262608	Name=CG43134	N	N	N
X	gene	4248377	4248657	+	ID=FBgn0262609	Name=CG43135	N	N	N
X	gene	4251870	4252790	-	ID=FBgn0029700	Name=CG15576	Y	N	N
X	gene	4266097	4266669	+	ID=FBgn0029701	Name=CG12691	Y	N	N
X	gene	4268701	4271083	+	ID=FBgn0029702	Name=CG15572	Y	N	N
X	gene	4275234	4275964	-	ID=FBgn0267039	Name=lncRNA:CR45483	non-coding RNA
X	gene	4276493	4277000	-	ID=FBgn0040904	Name=CG15577	Y	N	N
X	gene	4277547	4277961	-	ID=FBgn0040905	Name=CG15578	Y	N	N
X	gene	4300117	4302346	-	ID=FBgn0029703	Name=CG12692	Y	N	N
X	gene	4311279	4311799	-	ID=FBgn0040906	Name=CG15579	Y	Y	N
X	gene	4313626	4314216	+	ID=FBgn0267868	Name=lncRNA:CR46156	non-coding RNA
X	gene	4311989	4315059	-	ID=FBgn0266262	Name=lncRNA:CR44957	non-coding RNA
X	gene	4314230	4318801	-	ID=FBgn0002707	Name=mei-9	Y	Y	Y	dna recombination, meiosis, repair
X	gene	4319438	4321745	+	ID=FBgn0266570	Name=NO66	Y	Y	Y	transcript regulation
X	gene	4321764	4322231	-	ID=FBgn0040907	Name=mRpL33	Y	Y	Y	translation, mitochondrial
X	gene	4322626	4365408	+	ID=FBgn0262738	Name=norpA	Y	Y	Y	sensory perception
X	gene	4327080	4329457	-	ID=FBgn0029705	Name=CG12693	Y	N	N
						Total Y:	15	6	7
						Percent Y:	0.652174	0.26087	0.304348
Table S3B	The genes within the region uncovered by Df(1)Exel6255
Listed in the table are physical position, strand, FlyBase ID, gene name, expression in larvae, expression in the larval nervous system, and known biological functions.
Chromosome	Feature	Start position	End position	Strand	Flybase ID	Gene name	Exrpressed in larvae?	Expressed in N.S.?	Described?	Known biological function
X	gene	21517434	21519218	-	ID=FBgn0031182	Name=Cyp6t1	Y	Y	Y	redox
X	gene	21496526	21520017	-	ID=FBgn0266457	Name=lncRNA:CR45082	non-coding RNA
X	gene	21583802	21584575	+	ID=FBgn0265922	Name=lncRNA:CR44711	non-coding RNA
X	gene	21600502	21605264	-	ID=FBgn0027588	Name=GCS2alpha	Y	Y	Y	carb metabolism
X	gene	21605884	21608920	-	ID=FBgn0040028	Name=CG17450	N	N	N	sperm competition
X	gene	21609357	21611526	-	ID=FBgn0053502	Name=CG33502	N	N	N
X	gene	21611797	21615239	-	ID=FBgn0052820	Name=CG32820	N	N	N
X	gene	21615449	21617617	-	ID=FBgn0052857	Name=CG32857	N	N	N
X	gene	21617889	21621104	-	ID=FBgn0052819	Name=CG32819	N	N	N
X	gene	21621541	21623750	-	ID=FBgn0285970	Name=CG32500	N	N	N
X	gene	21624796	21630148	-	ID=FBgn0024807	Name=DIP1	Y	Y	Y	cell virus response
X	gene	21630936	21631433	+	ID=FBgn0265923	Name=lncRNA:CR44712	non-coding RNA
X	gene	21631891	21790731	+	ID=FBgn0267704	Name=lncRNA:flam	non-coding RNA
X	gene	22143102	22143816	+	ID=FBgn0085521	Name=CG40813	N	N	N
X	gene	22251626	22252340	+	ID=FBgn0085693	Name=CG41562	N	N	N
X	gene	22444227	22447808	+	ID=FBgn0031183	Name=CG14621	Y	Y	N
X	gene	22447183	22449491	-	ID=FBgn0031184	Name=CG14615	Y	N	N
X	gene	22449737	22451463	+	ID=FBgn0014395	Name=tilB	Y	Y	Y	cilium assembly, sensory perception, circadian clock
X	gene	22451445	22455422	-	ID=FBgn0266848	Name=wap	Y	Y	Y	muscle development, funciton
X	gene	22455803	22470146	+	ID=FBgn0031187	Name=Usp2	Y	Y	Y	immune response
X	gene	22469981	22472021	-	ID=FBgn0031188	Name=CG14613	Y	Y	N
X	gene	22473698	22474998	+	ID=FBgn0031189	Name=CG14618	Y	Y	N
X	gene	22482082	22487458	+	ID=FBgn0031191	Name=Cp110	Y	Y	Y	cytokinesis
X	gene	22474851	22482357	-	ID=FBgn0031190	Name=CG12576	Y	Y	N
X	gene	22487180	22508129	+	ID=FBgn0027279	Name=l(1)G0196	Y	Y	N	inositol metabolism
X	gene	22487854	22490872	-	ID=FBgn0263504	Name=lncRNA:CR43493	non-coding RNA
X	gene	22514453	22514891	-	ID=FBgn0264677	Name=lncRNA:CR43962	non-coding RNA
X	gene	22515197	22542024	+	ID=FBgn0031195	Name=CG17600	Y	Y	N
						Total Y:	14	13	7
						Percent Y:	0.5	0.464286	0.25

### Sheet: Table S4
Table S4A	Primers used for qRT-PCR of tilB and RpL32
Primers selected for amplification of tilB and RpL32 mRNA transcripts. Left and right primers are listed, along with their genomic start positions.
The length of the fragments amplified from gDNA (including introns) as well as from mRNA (no introns) are included.
				Fragment Length
Gene	Primer	Sequence	Start	Gene Region	CDS
RpL32	left	CAGAATCTTATGACCATCCGCCCAGCATAC	NA	~500 bp	462 bp	Primer sequences were taken from Chertemps et al., 2007.
RpL32	right	CAGGAATTCAACGTTTACAAATGTGTATTC	NA
tilB	left	GAATCTGGAGGGCTGTGAGT	2245488	924 bp	753 bp
tilB	right	CTGTAATCTGGGAACGCTGC	2242411
Table S4B	Standard curve for primer efficiency
	log(gDNA) concentration	0	1	2	4	5	slope	amplification factor
RpL32
species	D. melanogaster	failed rxn	24.4813	27.0109	30.5056	36.0132	-3.8091	1.83
	D. simulans	21.921	24.9026	29.6056	31.5729	33.3416	-2.9511	2.18
tilB
species	D. melanogaster	failed rxn	26.4195	30.6222	33.1321	37.1433	-3.4681	1.94
	D. simulans	failed rxn	27.0265	31.998	33.0549	36.0555	-2.8144	2.27
Average amplification factor across each species for both genes (used in relative transcript calculation)
D. melanogaster	1.885
D. simulans	2.225

### Sheet: Table S5
Tabel S5.	Pairwise comparisons for average pupation height of D. melanogaster, D. simulans, and their hybrids
Shown are the p-values from pairwise Wilcoxon tests for the average pupation height results shown in Figure S3.
A. The pairwise comparisons using raw pupation height data. B. The pairwise comparisons using the residuals from a regression between
the average pupation height of individuals in a vial and the total number of individuals in that vial to control for differences in density.
For both A and B, significant uncorrected p-values are shown in red, and those that remained significant after Bonferroni correction are
highlighted in yellow.
A. Comparisons Using Raw Data				B. Comparisons Using Residuals
Pairwise Comparison		p-Value		Pairwise Comparison		p-Value
LHR fem	F1 fem (LHm)	3.27854e-05		LHR fem	F1 fem (LHm)	4.1307e-06
LHR male	F1 fem (LHm)	0.0008478		LHR male	F1 fem (LHm)	9.24318e-05
melX (LHm)	F1 fem (LHm)	1		melX (LHm)	F1 fem (LHm)	1
melX (w1118)	F1 fem (LHm)	0.137341		melX (w1118)	F1 fem (LHm)	0.762839
simX	F1 fem (LHm)	0.029227		simX	F1 fem (LHm)	0.001035
F1 fem (LHm)	F1 fem (w1118)	0.416552		F1 fem (LHm)	F1 fem (w1118)	0.27529
LHR fem	F1 fem (w1118)	3.455e-07		LHR fem	F1 fem (w1118)	1.96769e-05
LHR male	F1 fem (w1118)	3.2485e-06		LHR male	F1 fem (w1118)	0.00119256
melX (LHm)	F1 fem (w1118)	0.341255		melX (LHm)	F1 fem (w1118)	0.341255
melX (w1118)	F1 fem (w1118)	0.610892		melX (w1118)	F1 fem (w1118)	0.46238
simX	F1 fem (w1118)	0.000118944		simX	F1 fem (w1118)	0.0198606
LHR male	LHR fem	0.0733223		LHR male	LHR fem	0.0826407
LHR fem	melX (LHm)	1.76894e-05		LHR fem	melX (LHm)	2.49e-06
LHR male	melX (LHm)	0.000543987		LHR male	melX (LHm)	0.000106672
simX	melX (LHm)	0.029227		simX	melX (LHm)	0.000347334
LHR fem	melX (w1118)	1.878e-07		LHR fem	melX (w1118)	4.5923e-06
LHR male	melX (w1118)	4.015e-07		LHR male	melX (w1118)	0.000194513
melX (LHm)	melX (w1118)	0.0993432		melX (LHm)	melX (w1118)	0.907605
simX	melX (w1118)	3.4665e-06		simX	melX (w1118)	0.0198606
LHR fem	simX	1.2177e-05		LHR fem	simX	1.21983e-05
LHR male	simX	0.0121061		LHR male	simX	0.0121136
F1 fem (LHm)	w1118 fem	0.134769		F1 fem (LHm)	w1118 fem	0.086937
F1 fem (w1118)	w1118 fem	0.242871		F1 fem (w1118)	w1118 fem	0.00326333
LHR fem	w1118 fem	1.68e-08		LHR fem	w1118 fem	9.9e-09
LHR male	w1118 fem	1.764e-07		LHR male	w1118 fem	3.22e-08
melX (LHm)	w1118 fem	0.074447		melX (LHm)	w1118 fem	0.0538544
melX (w1118)	w1118 fem	0.711703		melX (w1118)	w1118 fem	0.113704
simX	w1118 fem	7.7359e-06		simX	w1118 fem	1.436e-07
w1118 male	w1118 fem	0.269918		w1118 male	w1118 fem	0.184772
F1 fem (LHm)	w1118 male	0.0435648		F1 fem (LHm)	w1118 male	0.0122588
F1 fem (w1118)	w1118 male	0.0297748		F1 fem (w1118)	w1118 male	0.00041073
LHR fem	w1118 male	1.68e-08		LHR fem	w1118 male	9.9e-09
LHR male	w1118 male	1.297e-07		LHR male	w1118 male	1.91e-08
melX (LHm)	w1118 male	0.0350142		melX (LHm)	w1118 male	0.00898252
melX (w1118)	w1118 male	0.155833		melX (w1118)	w1118 male	0.0187499
simX	w1118 male	5.2653e-06		simX	w1118 male	9.19e-08

### Sheet: Table S6
Table S6.	Y-linked X duplication strains used to map pupation behavior between D. melanogaster and D. simulans
All deficiencies were obtained from the Bloomington Drosophila Stock Center (BDSC). Shown for each duplication is the BDSC stock number, the observed breakpoints for the duplicated region(s), the median proportion of pupae
on the food, and the corresponding label for Figure S9. Also shown for each duplication are the p-values from Wilcoxon tests comparing the proportion of pupae on the food to comparable measures for simX males and males
from the D. simulans parent strain (Lhr).
Label	BDSC Stock #	Duplication	Observed Breakpoints	Median Proportion Pupae on Food	Comparison to simX	Comparison to Lhr
					p-value	p-value
DP1	33860	Dp(1;Y)BSC296	X:1;X:493529;Y (Dp)	0.896825	1.415e-07	0.000731301
DP2	29798	Dp(1;Y)BSC74	X:1922620-2009846;X:3689139;Y (Dp) & X:1;X:493529;Y (Dp)	0.88	9.29e-08	0.000596764
DP3	30567	Dp(1;Y)BSC158	X:3842645-3949866;X:4931440-4931826;Y (Dp) & X:1;X:493529;Y (Dp)	0.910101	5.1e-09	3.98894e-05
DP4	29815	Dp(1;Y)BSC91	X:4771240-4776709;X:5988779;Y (Dp) & X:1;X:493529;Y (Dp)	0.913043	5.5e-09	8.28249e-05
DP5	33843	Dp(1;Y)BSC279	X:5430041-5615897;X:6695007;Y & X:1;X:523278;Y	0.912672	2.7e-09	2.99022e-05
DP6	37541	Dp(1;Y)BSC347	X:6077256-6220108;X:7137598;Y & X:1;X:686780;Y & X:21382540-21572099;h28-h29;Y	0.926829	9e-10	6.9746e-06
DP7	36487	Dp(1;Y)BSC346	X:6823700-6883657;X:8193192;Y (Dp) & X:1;X:493529;Y (Dp)	0.942857	3.1e-09	1.95141e-05
DP8	29757	Dp(1;Y)BSC33	X:8129732-8192725;X:9030055;Y (Dp) & X:1;X:493529;Y (Dp)	0.870266	1.255e-07	0.00513848
DP9	32117	Dp(1;Y)BSC170	X:8589125-8688160;X:9686653;Y (Dp) & X:1;X:493529;Y (Dp)	0.945567	7.15e-07	7.94118e-05
DP10	29782	Dp(1;Y)BSC58	X:9355691-9500067;X:10744934;Y (Dp) & X:1;X:493529;Y (Dp)	0.843983	2.4816e-06	0.00687488
DP11	33033	Dp(1;Y)BSC264	X:11136887-11168928;X:11453958;Y & X:21572099-22456281;h28-h29;Y & X:1;X:493529;Y	0.886519	7.3e-09	0.000106991
DP12	29771	Dp(1;Y)BSC47	X:11325824-11349993;X:12007087;Y (Dp) & X:21318903-21382540;h28-h29;Y (Dp) & X:1;X:493529;Y (Dp)	0.818182	4.9562e-06	0.019414
DP13	36373	Dp(1;Y)BSC315	X:11839318-11881910;X:13284291;Y (Dp) & X:1;X:493529;Y (Dp)	0.855072	2.748e-07	0.000993186
DP14	32141	Dp(1;Y)BSC185	X:13563534-13624004;X:14826069;Y (Dp) & X:1;X:493529;Y (Dp)	0.884868	7.299e-07	0.0039932
DP15	33251	Dp(1;Y)BSC268	X:14146438-14192920;X:15498953;Y & X:1;X:493529;Y	0.856034	6.9e-09	0.000772355
DP16	33244	Dp(1;Y)BSC223	X:15484325-15569994;X:16091666;Y & X:1;X:493529;Y	0.859606	3.606e-07	0.00383432
DP17	32529	Dp(1;Y)BSC240	X:15921479-15982454;X:16792331;Y & X:21572099-22456281;h28-h29;Y & X:1;X:493529;Y	0.914286	1.95e-08	9.03942e-05
DP18	32156	Dp(1;Y)BSC200	X:16533041-16610393;X:17682814;Y & X:1;X:493529;Y	0.909091	1.6e-09	3.89632e-05
DP19	29791	Dp(1;Y)BSC67	X:17222520-17291304;X:18506941;Y & X:1;X:493529;Y	0.835668	7.463e-07	0.0128227
DP20	29737	Dp(1;Y)BSC12	X:18101042-18173946;X:19193592;Y & X:1;X:493529;Y	0.911992	3.9e-09	4.00115e-05
DP21	30450	Dp(1;Y)BSC129	X:18506719-18632082;X:19887155;Y & X:1;X:493529;Y	0.911111	3.8e-09	5.89694e-05
DP22	36470	Dp(1;Y)BSC329	X:19666902-19712235;X:22559479;Y & X:1;X:493529;Y	0.935185	2.8e-09	2.65368e-05
